# Longitudinal Analysis of Matched Patient Biospecimens Reveals Neural Reprogramming of Cancer-Associated Fibroblasts Following Chemotherapy in Pancreatic Cancer

**DOI:** 10.64898/2025.12.01.691614

**Authors:** Aylin Z. Henstridge, Nandini Arya, Ahmed M. Elhossiny, Padma Kadiyala, Georgina Branch, Vaibhav Sahai, Nicole Peterson, Jorge D. Machicado, Richard Kwon, Allison R. Schulman, Erik Wamsteker, George Philips, Stacy B. Menees, Jonathan Y. Xia, Tara L. Hogenson, Arvind Rao, Jiaqi Shi, Timothy L. Frankel, Filip Bednar, Marina Pasca di Magliano, Costas A. Lyssiotis, Mark J. Truty, Martin E. Fernandez-Zapico, Eileen S. Carpenter

## Abstract

Pancreatic ductal adenocarcinoma (PDAC), the most common subtype of pancreatic cancer, is a deadly disease with a complex tumor microenvironment (TME). How chemotherapy alters the TME, and whether these changes drive chemoresistance, is poorly understood. We examined matched pre- and post-treatment tissue specimens and found near-universal enrichment of axonal guidance genes in cancer-associated fibroblasts (CAFs) after treatment. These CAFs were enriched near sites of perineural invasion, coinciding with regions of increased tumor cell proliferation, and were enriched in tumor areas distant from nerves after chemotherapy. Metastatic recurrence lesions had the highest prevalence of these CAFs versus primary tumors and untreated metastasis. These CAFs showed elevated non-canonical Wnt mediators and axonal guidance genes, which complemented matching cognate binding partners in tumor epithelial cells, suggesting a role in tumor-stroma crosstalk. Our findings implicate fibroblast-derived axonal-guidance genes in promoting PDAC invasion and point to a promising target for this disease.

**Statement of Significance:** Therapeutic resistance remains a major challenge in pancreatic cancer. Our findings shed light on the changes in the complex tumor microenvironment in response to chemotherapy and identify fibroblasts high in axonal-guidance genes that may drive tumor progression and chemoresistance, thus uncovering a potential avenue for targeting pancreatic cancer.
