## Supplemental Table 1 for "Longitudinal Analysis of Matched Patient Biospecimens Reveals Neural Reprogramming of Cancer-Associated Fibroblasts Following Chemotherapy in Pancreatic Cancer"

### Sheet: Sheet1
Research ID	Timepoint	Fine Needle Biopsy (FNB) v. Surgery	Stage (at collection)	Treatment Effect	Grade (at time of collection)	AJCC pathologic stage classification (at time of collection	Treatment (at time of collection)	Progression Free Survival	Overall Survival
1402	T1	FNB	Metastatic	NA	NA	NA	Treatment Naïve	13 months	20 months
1402	T2	FNB	Metastatic	Nonprogressive	NA	NA	mFOLFIRINOX (12 cycles), GAX (5 months), Capecitabine maintenance (4 months)	13 months	20 months
1471	T1	FNB	Resectable	NA	NA	NA	Treatment Naïve	42 Months	NA
1471	T2	Whipple	Resectable	near complete response, grade 1	GX	ypT1aN0	mFOLFIRINOX (8 cycles)	42 Months	NA
1475	T1	FNB	Borderline Resectable	NA	NA	NA	Treatment Naïve	23 Months	46 Months
1475	T2	Total Pancreaectomy	Borderline Resectable	near complete response, grade 1	G2, moderately differentiated	pT2N1	mFOLFIRINOX (7 cycles), FOLFIRI (3 cycles), Radiation therapy and Capecitabine (1 month)	23 Months	46 Months
1475	T3	FNB	Metastatic	N/A	N/A	N/A	mFOLFIRINOX (7 cycles), FOLFIRI (3 cycles), Radiation therapy and Capecitabine (1 month)	23 Months	46 Months
1529	T1	FNB	Resectable	NA	NA	NA	Treatment Naïve	38 Months	NA
1529	T2	Distal Pancreaectomy	Resectable	Partial response, grade 2	GX	ypT2N1	GnP (4 cycles)	38 Months	NA
1550	T1	FNB	Locally Advanced	NA	NA	NA	Treatment Naïve	14 Months	14 Months
1550	T2	FNB	Locally Advanced	nonprogressive	NA	NA	GnP (2 cycles)	14 Months	14 Months
